# Live-Exudation Assisted Phytobiome Cultromics System (LEAP-CS): A High-Throughput Cultromics System for Studying Plant-Microbiome Interactions through Diffusible Metabolic Exchange

**DOI:** 10.1101/2025.05.07.652788

**Authors:** Mrinmoy Mazumder, Shruti Pavagadhi, Raktim Bhattacharya, Arijit Mukherjee, Seyed Mohammad Majedi, Ivan Chin Hin Tan, Sanjay Swarup

## Abstract

This study introduces an innovative methodology for co-cultivating plants and microbes, employing a membrane-based structure to facilitate their physical separation. The Live-Exudation Assisted Phytobiome Cultromics System (LEAP-CS) has the capability to investigate the complex interaction of plant and soil microbiome under in vitro conditions, offering potential benefits. Subsequent validation and testing can be performed through pot, greenhouse, and field trials. The system can efficiently function as a high-throughput screening tool for assessing plant-microbiome interactions and their associated metabolic signatures. Our phytobiome culturing technique harnesses root exudation from live plants, capitalizing on the membrane’s selective separation to prevent direct physical interaction between plant and microbiome components. Consequently, the interaction is solely through chemical-mediated signalling. By employing this method, we can intricately dissect complex plant-microbiome interactions while faithfully maintaining and emulating the contact independent inherent associations prevalent within these phytobiomes. In conclusion, this user-friendly and reproducible ’in-vitro’ model holds immense potential for shedding light on the intricate community and metabolic exchange dynamics of plant-microbiome interactions, thus significantly advancing our understanding in this area.
