## Supplementary material for "Live-Exudation Assisted Phytobiome Cultromics System (LEAP-CS): A High-Throughput Cultromics System for Studying Plant-Microbiome Interactions through Diffusible Metabolic Exchange": Supp table 3

### Sheet: result
featureidx	mzmed	mzmin	mzmax	rtmed	rtmin	rtmax	maxint	isotopes	peakgroup	METLIN
637	506.332	506.329	506.334	13.75	13.1801	13.9859	25823		21	(25R)-3alpha,7alpha-dihydroxy-5beta-cholestan-27-oyl taurine
420	477.286	477.284	477.289	13.4348	12.8596	13.6479	230879		15	(25S)-11alpha,20,26-trihydroxyecdysone
486	245.118	245.117	245.119	6.98592	6.53813	7.27153	76614.4		51	1-Dehydroperuvinine
190	419.322	419.32	419.324	15.2383	14.8574	15.422	865313	[48][M]+	2	1-Fluoro-25-hydroxy-16-ene-23-yne-26,27-hexadeuterovitamin-D3
29	419.322	419.32	419.324	13.273	12.8469	13.5853	2.87652e+06	[50][M]+	4	1-Fluoro-25-hydroxy-16-ene-23-yne-26,27-hexadeuterovitamin-D3
43	419.322	419.32	419.324	14.0747	13.7091	14.505	1.82124e+06	[49][M]+	3	1-Fluoro-25-hydroxy-16-ene-23-yne-26,27-hexadeuterovitamin-D3
67	441.305	441.303	441.306	12.8669	12.4841	13.0401	2.1249e+06		7	1-Fluoro-25-hydroxy-16-ene-23-yne-26,27-hexadeuterovitamin-D3
128	441.305	441.303	441.306	13.8479	13.4514	14.2434	2.60564e+06		5	1-Fluoro-25-hydroxy-16-ene-23-yne-26,27-hexadeuterovitamin-D3
316	441.305	441.302	441.306	15.3013	15.0329	15.4406	357393		28	1-Fluoro-25-hydroxy-16-ene-23-yne-26,27-hexadeuterovitamin-D3
63	189.055	189.053	189.055	14.1189	13.8559	14.299	519113	[13][M]+	3	1-Hydroxy-2-naphthoic acid
103	189.054	189.053	189.055	15.2369	14.8941	15.4406	407468	[12][M]+	2	1-Hydroxy-2-naphthoic acid
140	189.054	189.053	189.055	12.9317	12.3506	13.1049	237961		7	1-Hydroxy-2-naphthoic acid
374	189.054	189.054	189.055	10.4582	10.2779	10.6803	89418.7		45	1-Hydroxy-2-naphthoic acid
209	369.121	369.12	369.123	13.5602	13.0501	13.7607	243442		23	1::Thaspine, acetate
313	295.204	295.202	295.205	11.8142	11.1558	12.0612	139426		35	14-Fluoro-11E-tetradecenyl acetate
224	487.353	487.351	487.359	13.7135	13.4095	13.8755	209449		21	17-phenyl trinor PGF2&alpha; cyclohexyl amide
219	321.172	321.169	321.173	12.7968	12.4168	13.0789	264153		7	1alpha,5alpha-Dimercaptoandrostane-3alpha,17beta-diol
499	181.996	181.995	181.996	13.5636	13.0881	13.7435	61306.7		23	2-Chloro-1,1,1-trifluoroethane
152	315.185	315.184	315.187	13.1469	12.5508	13.3699	262548	[22][M]+	1	2-chlorohexadecanol
418	315.185	315.184	315.187	14.2272	13.5796	14.7984	58387.2		8	2-chlorohexadecanol
679	315.185	315.184	315.187	15.225	14.9012	15.4882	69016.5		2	2-chlorohexadecanol
481	156.993	156.992	156.994	15.7955	15.7269	15.9155	214234		13	2-Chloronitrobenzene
633	156.993	156.992	156.994	15.4952	15.3683	15.6241	23683.6		30	2-Chloronitrobenzene
215	139.99	139.989	139.991	15.4949	15.3683	15.6241	138368		30	2-Chloronitrobenzene
74	560.424	560.421	560.426	13.4863	13.097	13.6479	557657	[90][M]+	23	2-Hexaprenyl-3-methyl-6-methoxy-1,4 benzoquinone
256	560.424	560.421	560.426	14.3378	13.862	14.7113	514558		22	2-Hexaprenyl-3-methyl-6-methoxy-1,4 benzoquinone
454	191.05	191.049	191.051	14.5047	14.3185	14.8487	56419.8		26	2-METHOXYXANTHONE
455	351.267	351.266	351.269	13.5805	13.0501	13.6676	89148.2		23	20-fluoro-9Z-eicosenoic acid
274	424.37	424.368	424.372	13.5201	12.8003	13.7034	208696		23	24-isopropenyl-22E-dehydrocholesterol
426	482.412	482.41	482.415	13.816	13.2445	13.9859	74288.2		5	24-Methylcycloart-23-en-3beta-yl acetate
553	357.153	357.151	357.154	15.2459	14.8569	15.4406	48964.8		2	3-(Acetyloxy)-9-mercaptoandrosta-3,5-diene-11,17-dione
606	319.042	319.041	319.043	11.3374	10.875	11.6752	35652.8		16	3-Deoxy-D-manno-octulosonate 8-phosphate
145	139.02	139.019	139.021	15.7274	15.445	15.8585	258482		19	3-Fluorocyclohexadiene-cis,cis-1,2-diol-1-carboxylate
435	239.166	239.164	239.167	0.667323	0.534747	0.854035	61551.5		18	3-hydroxy-tetradecanedioic acid
120	515.421	515.419	515.423	14.0372	13.6532	14.4649	890519	[77][M]+	3	3-Hydroxyvecuronium
271	515.421	515.419	515.423	15.2452	14.9751	15.3823	234389	[76][M]+	2	3-Hydroxyvecuronium
150	537.403	537.401	537.405	13.9162	13.3558	14.3385	587350		25	3-Hydroxyvecuronium
164	537.403	537.401	537.405	15.2846	14.8574	15.4406	375918	[83][M]+	28	3-Hydroxyvecuronium
293	537.403	537.401	537.405	12.8695	12.1751	13.045	190268		7	3-Hydroxyvecuronium
638	138.068	138.068	138.069	15.3087	15.0555	15.4736	22736.8		28	3-Methoxybenzyl alcohol
416	79.0191	79.0187	79.0227	0.733239	0.591162	1.19066	133416		33	3-oxo-4-pentenoic acid
315	168.98	168.979	168.981	13.7121	13.1801	13.9304	100190		21	3-Sulfopyruvic acid
551	300.149	300.148	300.151	7.77712	7.20025	8.0407	76424.2		52	3,4-dichloro-tridecanoic acid
504	526.439	526.437	526.442	13.7673	13.4095	13.9304	56299.4		21	32,35-anhydrobacteriohopan-11-ene-tetrol
325	385.298	385.296	385.3	13.5401	12.8003	13.7034	154787		23	3beta-(1-Pyrrolidinyl)-5alpha-pregnane-11,20-dione
173	335.04	335.039	335.042	11.7567	11.0891	12.0612	291893	[24][M]+	35	4-[2-(5-Carboxy-2-hydroxy-3-methoxyphenyl)-2-oxoethylidene]-2-hydroxy-2-pentenedioate
135	245.118	245.117	245.119	13.4916	13.2208	13.8642	244556		23	4-Hydroxy-6,9-dimethyl-3-methylene-3a,5,6,6a,7,9b-hexahydroazuleno[4,5-b]furan-2,8(3H,4H)-dione
623	148.027	148.027	148.028	11.3207	11.0015	11.6137	37703.4		16	4-Pyrimidine Methanamine (hydrochloride)
612	111.986	111.986	111.987	15.6751	15.0329	15.8028	165304		6	4-Thiazolidinecarboxylic acid, 2-oxo-
622	123.081	123.08	123.082	15.0172	14.6968	15.3823	61830.2		27	4Z,7-octadienoic acid
383	281.085	281.084	281.087	14.1321	13.3674	14.5747	64203.8		10	5-amino-1-[3,4-dihydroxy-5-(hydroxymethyl)oxolan-2-yl]imidazole-4-carboxamide
673	373.241	373.239	373.242	12.8086	12.2338	13.0789	20793.3		7	6-Monoacetylmorphine-3-O-glucuronide
647	184.006	184.005	184.007	15.6713	15.445	15.7957	23601.8		6	6-Thiouric acid
417	287.09	287.089	287.092	10.469	9.9733	10.7782	82596.4		45	8-CYCLOPENTYLTHEOPHYLLINE
483	311.181	311.18	311.183	12.0901	11.6741	12.3182	73624.2		40	9-Fluoro-11beta-hydroxypregna-4,16-diene-3,20-dione
309	204.142	204.14	204.142	12.0731	11.6741	12.3182	179121		40	9-Methylthiononanaldoxime
368	204.142	204.14	204.142	13.7771	13.3543	14.1165	93892.6		21	9-Methylthiononanaldoxime
662	204.142	204.14	204.142	15.2488	14.8574	15.6032	19902.4		2	9-Methylthiononanaldoxime
566	623.086	623.083	623.089	11.3078	10.628	11.44	61021.4		16	ADP-ribose
546	391.23	391.229	391.232	14.102	13.6831	14.6831	77983.7		3	Ala Ala Asn Val
378	391.231	391.229	391.232	15.2444	14.9216	15.4359	67475.4		2	Ala Ala Asn Val
379	391.231	391.229	391.232	13.1995	12.673	13.5126	69257.7		1	Ala Ala Asn Val
28	419.283	419.281	419.285	14.0567	13.6385	14.3385	3089254	[47][M]+	3	Ala Arg Arg
7	419.283	419.281	419.285	13.1608	12.6121	13.5126	3235030	[45][M]+	1	Ala Arg Arg
55	419.283	419.281	419.285	15.2451	14.9488	15.4406	2.1662e+06	[46][M]+	2	Ala Arg Arg
254	475.289	475.287	475.291	13.4389	13.097	13.6479	145794		15	Ala His Lys Arg
443	435.258	435.255	435.26	15.239	14.8046	15.422	63367.7		2	Ala Ile Ile Pro
452	435.258	435.255	435.259	14.0468	13.6767	14.2572	101090		3	Ala Ile Ile Pro
288	435.258	435.255	435.259	13.194	12.6121	13.5126	103371		1	Ala Ile Ile Pro
345	447.168	447.165	447.17	15.0009	14.776	15.422	368365		27	Ala Phe Gly Met
193	460.292	460.289	460.294	13.8025	13.2445	14.2177	268997		5	Ala Phe Ile Lys
457	563.343	563.34	563.345	13.3977	13.036	13.5909	59990.8		9	alpha,alpha'-Trehalose 6-palmitate
147	331.1	331.098	331.101	12.543	11.8968	12.8299	294117	[23][M]+	29	Ampicillin sodium
577	584.482	584.479	584.485	14.0666	13.5796	14.2252	47215.3		3	Anhydrorhodovibrin
448	427.312	427.31	427.314	12.6714	12.1001	12.8919	71657.5		20	Arachidonoyl Serotonin
533	655.392	655.388	655.394	13.0764	12.4923	13.26	45949.7		1	Arg Arg Arg Trp
285	449.294	449.292	449.296	12.6714	12.1001	12.8919	129828		20	Arg Arg Thr
210	405.267	405.265	405.269	12.6836	12.2153	13.097	199474	[40][M]+	20	Arg Gly Arg
617	417.191	417.189	417.193	14.848	14.3845	15.0113	82027.5		37	Armillaric acid
168	245.118	245.117	245.119	15.2371	14.9514	15.422	236570	[16][M]+	2	Artemisin
171	541.298	541.296	541.301	13.4264	12.8596	13.6479	239239	[84][M]+	15	Asn Leu Glu Ala Ile
127	497.272	497.269	497.274	13.4368	13.097	13.6479	309997	[70][M]+	15	Asp His Ile Ile
236	523.311	523.308	523.313	13.1462	12.5508	13.3699	155081		1	Asp Ile Arg Arg
593	523.311	523.308	523.313	15.1805	14.7707	15.3165	49144		53	Asp Ile Arg Arg
341	766.543	766.539	766.546	13.0153	12.4313	13.2025	98056.9	[109][M]+	50	Azithromycin
513	600.477	600.474	600.48	13.4264	13.036	13.6242	65528.3		15	Bacteriorubuxanthin
95	245.117	245.117	245.119	14.4522	14.291	14.7128	354308		26	Batatasin IV
217	468.397	468.394	468.399	13.5004	13.097	13.7034	234118	[64][M]+	23	beta;-AMYRIN ACETATE
668	291.188	291.186	291.189	12.0419	11.6913	12.3182	55883.7		40	beta;-CHLOROANDROSTANONE
167	343.154	343.152	343.155	12.792	12.1683	13.018	293902		20	Brosimacutin C
212	180	179.999	180.001	11.7561	11.2723	11.9974	267103		35	CACODYLIC ACID
304	180	179.999	180.001	14.2323	13.862	14.635	371985		8	CACODYLIC ACID
559	180	179.999	180.001	15.2427	14.7984	15.4359	43946.7		2	CACODYLIC ACID
107	180	179.999	180.001	13.5706	13.2208	13.7607	455821		23	CACODYLIC ACID
465	180	179.999	180.001	12.8465	12.3909	13.0881	280123		7	CACODYLIC ACID
463	359.212	359.21	359.214	13.1444	12.5508	13.3699	62845.5		1	Cannabipiperidiethanone
197	488.366	488.363	488.368	12.6715	12.1001	12.8919	235400	[68][M]+	20	Cholesta-5,7-dien-3beta-ol benzoate
660	456.339	456.337	456.346	12.8086	12.4591	13.0633	34191.9		7	Citranaxanthin
433	552.367	552.364	552.369	14.546	14.3313	14.8574	110170		26	Cyclopassifloic acid E
685	528.275	528.272	528.277	13.7465	13.2445	13.9337	18843.3		21	Cys Lys Trp Lys
144	464.313	464.311	464.315	14.4243	14.1929	14.7128	256432		26	Dihomo-gamma-linolenoyl dopamine
185	442.331	442.329	442.333	14.1662	13.6385	14.7984	773372		10	Dihomo-gamma-linolenoyl dopamine
54	459.358	459.355	459.36	14.2036	13.6385	14.7128	602706	[61][M]+	8	Dihomo-gamma-linolenoyl dopamine
351	450.286	450.284	450.288	13.4419	12.8596	13.6479	95737.2	[57][M]+	15	Dimethamine
5	463.31	463.307	463.312	13.1549	12.7936	13.3699	3.86272e+06	[62][M]+	1	Docosahexaenoyl dopamine
72	463.31	463.307	463.312	15.2395	14.7707	15.4406	1.51957e+06	[63][M]+	2	Docosahexaenoyl dopamine
361	140.988	140.987	140.993	15.5108	15.1157	15.6241	396153		30	Ethylenethiourea
372	79.0191	79.0186	79.0195	15.7315	15.2914	15.9121	98782.5		19	FLUOROACETATE
60	595.391	595.387	595.393	13.102	12.7328	13.413	791660	[96][M]+	1	Germanicol cinnamate
359	595.391	595.387	595.393	14.3611	13.5126	14.913	151230		22	Germanicol cinnamate
526	595.391	595.388	595.393	15.239	14.9488	15.4359	63156		2	Germanicol cinnamate
484	619.434	619.431	619.436	13.5825	13.1145	13.6676	62453.9		23	Giganin
677	638.412	638.409	638.415	13.6779	13.1801	13.8755	22850.6		21	Globomycin
226	479.284	479.282	479.286	13.1611	12.6121	13.5126	171468		1	Gly His Lys Arg
503	479.284	479.282	479.287	15.2202	14.7727	15.3823	61326		2	Gly His Lys Arg
220	491.306	491.303	491.307	13.716	13.1801	13.8755	191177		21	Gly Lys Asn Arg
300	635.465	635.462	635.468	14.2156	13.6385	14.7727	175842		8	Glycerol triundecanoate
273	165.094	165.093	165.094	13.1462	12.5508	13.3699	129784		1	Heteropyrithiamine
401	629.352	629.349	629.355	13.3821	12.8003	13.5909	73433.3		9	His Ile Arg Tyr
620	594.385	594.382	594.388	13.7116	13.3096	13.8755	29941.9		21	His Lys Leu Val Val
579	550.359	550.356	550.361	13.7441	13.2445	13.9304	37894.5		21	His Lys Lys Arg
354	519.316	519.314	519.318	13.426	13.036	13.6479	87535.5		15	His Lys Pro Arg
330	624.397	624.394	624.399	14.3377	13.862	14.7113	496772		22	Hydroxyhomodestruxin B
69	624.397	624.393	624.399	13.3809	13.036	13.7158	617229	[98][M]+	9	Hydroxyhomodestruxin B
38	536.343	536.34	536.345	13.4291	13.036	13.7158	956827	[82][M]+	15	Ile Gln Arg Arg
517	536.343	536.341	536.346	15.2451	14.8558	15.4406	58763.2		2	Ile Gln Arg Arg
270	567.338	567.335	567.34	13.124	12.5508	13.5363	136062		1	Ile Ile Lys Arg
286	551.364	551.361	551.366	15.2411	14.9092	15.4882	150449	[89][M]+	2	Ile Ile Lys Arg
46	529.382	529.379	529.384	13.1107	12.5508	13.3165	859954	[80][M]+	1	Ile Ile Lys Arg
295	529.382	529.379	529.384	14.137	13.6987	14.6159	97586.8		10	Ile Ile Lys Arg
619	529.382	529.379	529.384	15.2374	14.8046	15.4882	171027		2	Ile Ile Lys Arg
27	551.364	551.361	551.366	13.1234	12.5508	13.413	1.52379e+06	[88][M]+	1	Ile Ile Lys Arg
169	551.364	551.361	551.365	14.3385	13.5126	14.8014	222655		22	Ile Ile Lys Arg
3	546.408	546.405	546.411	13.121	12.5508	13.413	9163454	[85][M]+	1	Ile Ile Lys Arg
25	546.408	546.405	546.41	14.2427	13.6385	14.8502	2.0628e+06	[87][M]+	8	Ile Ile Lys Arg
85	546.408	546.405	546.411	15.2439	14.9092	15.4406	638788	[86][M]+	2	Ile Ile Lys Arg
59	492.316	492.314	492.318	13.4368	13.097	13.6479	718837	[69][M]+	15	Ile Ile Lys Pro
586	492.316	492.313	492.318	15.2427	14.7727	15.4359	40899.1		2	Ile Ile Lys Pro
291	532.393	532.39	532.395	12.665	12.2826	12.7964	132955		20	Ile Lys Arg Val
365	535.332	535.329	535.335	13.6722	13.1801	13.8343	236908		21	Ile Lys Pro Arg
180	83.0616	83.0612	83.062	13.1493	12.5508	13.3699	172044		1	L-2,4-diaminobutyric acid
328	83.0616	83.0611	83.062	15.0715	14.5218	15.4621	171905		41	L-2,4-diaminobutyric acid
494	246.122	246.12	246.122	14.1361	13.7153	14.3579	43750.3		10	L-beta-aspartyl-L-leucine
645	186.007	186.006	186.008	13.7113	13.413	13.8755	26130.5		21	L-Serine O-sulfate
664	658.358	658.355	658.361	13.7091	13.3096	14.0612	24447.6		21	L-Urobilin
93	189.054	189.054	189.055	13.51	13.2208	13.8322	367467		23	LAWSONE METHYL ETHER
134	574.404	574.401	574.412	13.6306	13.3165	13.8175	384000	[91][M]+	31	Leu Gly Arg Leu Val
636	579.359	579.356	579.362	13.6122	13.0501	13.9553	36776.5		31	Leu Gly Arg Leu Val
635	387.236	387.234	387.237	13.4471	12.9218	13.6479	27352.1		15	Leu His Thr
174	521.353	521.35	521.355	13.4954	12.9741	13.7034	228198	[79][M]+	23	Linoleic Acid-biotin
131	448.289	448.287	448.291	13.4404	12.8003	13.6479	288933		15	Lithocholic acid taurine conjugate
631	564.338	564.336	564.348	13.9064	13.5943	14.2061	30309.7		25	Lys Arg Val Tyr
39	580.37	580.367	580.372	13.4058	13.036	13.5909	877488	[92][M]+	9	Lys His Ile Leu Ala
227	580.37	580.367	580.372	14.2807	13.8256	14.7421	824152		8	Lys His Ile Leu Ala
545	580.37	580.367	580.373	15.231	14.7984	15.4882	57171.7		2	Lys His Ile Leu Ala
82	530.377	530.374	530.379	13.6745	13.1801	13.8755	584109	[81][M]+	21	Lys Lys Arg Val
333	611.365	611.361	611.367	13.1038	12.7328	13.3165	95759.6		1	Lys Lys Lys Trp
572	543.397	543.395	543.4	13.4857	13.097	13.6104	35210.2		23	Lys Lys Lys Val
344	565.379	565.377	565.382	13.4832	12.9218	13.6837	84112		23	Lys Lys Lys Val
576	570.304	570.301	570.307	13.752	13.2445	14.0202	38073.9		21	Lys Lys Met Thr
205	486.386	486.384	486.389	13.1638	12.6121	13.378	525679		1	Lyso-PAF C-16-d4
301	486.386	486.384	486.388	13.8687	13.5345	14.102	364273		5	Lyso-PAF C-16-d4
385	356.285	356.283	356.287	12.686	12.1001	12.9544	137991		20	Misoprostol (free acid)-d5
445	540.455	540.453	540.458	14.1299	13.7158	14.3074	70823.4		10	Momordicilin
48	590.435	590.432	590.437	14.2431	13.6385	14.8413	1.062e+06		8	Monoanhydroescholtzxanthin
154	590.435	590.432	590.438	15.2411	14.8558	15.4882	309336	[95][M]+	2	Monoanhydroescholtzxanthin
4	590.435	590.432	590.438	13.1024	12.7328	13.413	4.88124e+06	[94][M]+	1	Monoanhydroescholtzxanthin
466	264.059	264.057	264.06	13.3826	13.036	13.5909	69512.4		9	N-(2-Hydroxyethyl)-.alpha.-(5-nitro-2-furyl)nitrone
310	443.327	443.325	443.333	13.7402	13.5252	13.8755	129693		21	N-palmitoyl tryptophan
65	227.131	227.13	227.132	13.1516	12.7328	13.3699	633362	[14][M]+	1	N,N-Didemethyldiphenhydramine
269	227.131	227.13	227.132	14.1448	13.5796	14.7003	115098		10	N,N-Didemethyldiphenhydramine
547	227.131	227.13	227.132	15.2459	14.8574	15.4359	149487		2	N,N-Didemethyldiphenhydramine
353	363.316	363.314	363.318	13.5406	12.9863	13.7607	133049		23	Nb-Palmitoyltryptamine
132	639.418	639.414	639.42	13.0872	12.4923	13.3165	295769	[101][M]+	1	OH-Spheroidenone
405	438.386	438.383	438.388	13.8484	13.3721	14.3185	89702.1		5	Ophirasterol
115	415.332	415.329	415.333	14.0673	13.6385	14.3	287185		3	Palmitoyl Serotonin
569	609.406	609.404	609.409	13.445	12.9218	13.6385	36138.2		15	Parasiloxanthin/ 7,8-Dihydrozeaxanthin
232	712.45	712.447	712.453	13.3305	12.7965	13.5369	155471	[106][M]+	42	Phe Arg Leu Phe Leu
287	585.325	585.322	585.328	13.4058	13.036	13.5909	126273	[93][M]+	9	Phe His His Lys
639	526.278	526.275	526.28	13.7671	13.2445	13.9867	30091.2		21	Phe His Ile Gln
118	281.085	281.084	281.087	11.3216	10.693	11.6137	430791	[19][M]+	16	Propetamphos
406	281.085	281.084	281.087	12.8087	12.3031	13.1405	368029		7	Propetamphos
497	281.085	281.084	281.087	15.2451	14.7421	15.4406	50008.1		2	Propetamphos
332	353.126	353.125	353.128	13.7981	13.3106	14.1955	140368		5	Protopine
613	612.368	612.366	612.371	13.0597	12.4923	13.2233	32357.7		14	Pyrrhoxanthinol
166	415.195	415.192	415.197	14.8604	14.5813	15.0592	583972		17	Rivenprost
584	614.331	614.328	614.334	13.7286	13.2445	13.8343	40102.7		21	Salannin
216	102.035	102.035	102.036	15.6833	15.445	15.8028	166234		6	SALICYLAMIDE
515	265.108	265.107	265.109	10.4649	10.104	10.7782	71842.6		45	Salidroside
676	616.328	616.325	616.331	13.7207	13.3468	13.9342	23159		21	Scutianine F
191	453.245	453.243	453.247	13.4442	12.8003	13.6479	211609	[58][M]+	15	Sinapoylspermine
243	431.263	431.26	431.264	13.44	13.097	13.6479	144393	[52][M]+	15	Sinapoylspermine
501	413.33	413.328	413.332	14.3295	14.0011	14.5227	72666		22	Solasodine
112	668.423	668.42	668.426	13.3622	12.9743	13.5369	349125	[103][M]+	9	Somocystinamide A
366	429.325	429.323	429.327	13.5219	12.9863	13.7034	139233		23	Sphingosylphosphoryl choline
441	407.343	407.341	407.345	13.5181	12.9863	13.7034	92410.9		23	Stearoyl Serotonin
234	409.218	409.216	409.22	13.4421	12.8003	13.6479	158360	[41][M]+	15	Teneligliptin (hydrobromide)
321	275.036	275.035	275.037	10.1491	9.8497	10.4634	113776		11	Thiacetazone
399	303.068	303.066	303.069	14.1174	13.8827	14.3385	61076.1		3	Thiamine
41	303.068	303.066	303.069	11.3239	10.693	11.6752	930115	[21][M]+	16	Thiamine
225	303.068	303.066	303.069	12.7814	12.3506	12.9863	779925		20	Thiamine
322	303.068	303.066	303.069	15.297	15.0329	15.5085	83208.3		28	Thiamine
9	441.328	441.325	441.33	13.1478	12.5508	13.3699	2.87471e+06	[54][M]+	1	thio-Miltefosine
58	441.328	441.325	441.33	14.2061	13.6473	14.6252	560559		8	thio-Miltefosine
187	441.328	441.326	441.33	15.2393	14.6935	15.4406	798831	[55][M]+	2	thio-Miltefosine
453	447.315	447.313	447.317	13.8573	13.5363	14.1225	198756		5	Val Arg Arg
588	510.366	510.363	510.368	13.7398	13.2445	14.3177	46977.9		21	Val Leu Ala Leu Leu
